# Functional and Clinical Implications of Extrachromosomal Circular DNA in the Human Germline

**DOI:** 10.1101/2024.06.02.597028

**Authors:** Melanie Evans, Shreya Rajachandran, Xin Zhang, Yanfeng Zhang, Karla Saner, Lin Xu, Kyle E. Orwig, Orhan Bukulmez, Haiqi Chen

## Abstract

Extrachromosomal circular DNA (eccDNA) originates from linear chromosomal DNA and can be found in various human cell types including the male germline. However, the functional effects and biogenesis mechanisms of the eccDNA in the human male germline are not well understood. Here, we developed a sequencing approach to extract eccDNA sequence information and the paired transcriptome information from the same cells. By applying this approach to human samples, we found evidence of transcriptional activities of germline eccDNAs. We also showed that patients with chronic diseases such as hypertension and diabetes had a significantly higher number of eccDNAs in the sperm than their healthy counterparts. This was, at least partly, due to an increased apoptosis signaling in the germline. Analysis of single cell RNA sequencing data of spermatogenic cells from diabetic patients *vs*. healthy individuals suggested that a dysregulation in the expression levels of multiple poly (ADP-ribose) polymerases may contribute to the increased amount of germline eccDNAs in diseased patients. In addition, we identified a potential horizontal transfer mechanism through which healthy sperm can take up eccDNAs from their surrounding microenvironment. Together, our results suggest that eccDNA may have functional effects on the germline, and it may serve as a non-invasive clinical biomarker for human health.
