## Supplementary material for "Functional and Clinical Implications of Extrachromosomal Circular DNA in the Human Germline": Table S1

### Sheet: Patient 1
Number of reads	chr	start	end
2	chr1	15732728	15733755
5	chr10	72715110	72715902
2	chr11	2132056	2132073
2	chr14	100084458	100097660
2	chr14	94519268	94519306
3	chr14	97053748	97055421
2	chr16	89224718	89225631
2	chr17	63509363	63509725
2	chr17	7427017	7427074
2	chr19	48397638	48397760
2	chr19	8913457	8915639
4	chr19	8903168	8905069
3	chr2	89805536	89805558
4	chr2	241140520	241140753
2	chr20	31067481	31067532
3	chr20	31063330	31068281
3	chr21	10678993	10696711
3	chr21	10692232	10692261
2	chr21	10679004	10679031
2	chr21	10690220	10690243
2	chr21	10697206	10697241
2	chr3	44725678	44725870
8	chr5	172528751	172528772
2	chr6	104744159	104750472
5	chr6	154860737	154860998
2	chr8	90545629	90545771
2	chrY	10799278	10799304
2	chrY	10803068	10803089
2	chrY	11291695	11291720

### Sheet: Patient 2
Number of reads	chr	start	end
3	chr1	1477854	1477984
3	chr1	204195178	204195229
5	chr1	150591506	150591531
2	chr1	204195220	204195298
5	chr10	133111476	133111896
2	chr10	126952630	126952864
3	chr10	130790455	130790595
3	chr10	18556777	18556801
4	chr10	126952638	126952872
6	chr10	263203	263658
4	chr11	1006588	1008082
2	chr11	357122	357448
4	chr11	361065	361167
4	chr11	1079839	1079970
4	chr12	123781079	123785936
2	chr12	31282715	31298224
3	chr12	123074519	123074542
5	chr12	128845662	128846261
2	chr13	113965767	113965790
2	chr13	113980085	113980121
2	chr13	30844585	30844624
2	chr16	21070709	21081727
2	chr16	21069414	21087060
2	chr16	21081635	21087060
2	chr16	46414518	46414550
2	chr16	57239704	57239825
2	chr16	85411969	85412067
2	chr16	952916	954046
4	chr16	88646304	88646336
2	chr17	79554355	79554503
2	chr18	22232273	22232353
2	chr18	22232712	22232815
3	chr19	33249758	33250381
2	chr2	89838080	89838141
2	chr2	89838228	89838256
2	chr2	89838319	89840161
2	chr2	89838572	89838600
2	chr2	89838841	89838872
2	chr2	89838997	89839030
2	chr2	89839073	89839090
2	chr2	89839144	89839181
2	chr2	89839187	89839212
2	chr2	89839462	89839490
2	chr2	89839628	89840360
2	chr2	89839641	89839668
2	chr2	89839694	89839718
2	chr2	89839801	89841139
2	chr2	89839813	89839848
2	chr2	89839938	89839996
2	chr2	89840150	89840185
2	chr2	89840162	89840185
2	chr2	89840172	89840190
2	chr2	89840279	89840317
2	chr2	89840315	89840360
2	chr2	89840319	89840347
2	chr2	89840320	89840360
4	chr2	89840333	89840372
2	chr2	89840334	89841173
2	chr2	89840341	89840599
2	chr2	89840373	89840383
2	chr2	89840398	89840457
2	chr2	89840408	89840806
2	chr2	89840773	89840804
2	chr2	89840871	89840892
2	chr2	89841095	89841157
2	chr2	90379810	90379840
2	chr2	90380851	90382931
2	chr2	90386020	90386503
2	chr2	90387829	90387976
2	chr2	90388732	90389278
2	chr2	90390294	90396908
2	chr2	90396599	90397873
5	chr2	89840408	89840806
6	chr2	189744741	189744788
6	chr2	89839650	89839675
6	chr2	90379810	90379840
2	chr2	217809492	217809552
2	chr2	217809503	217809563
2	chr2	71132897	71141369
4	chr2	89838052	89839173
3	chr2	89838097	89838133
3	chr2	89838957	89839405
7	chr2	89840408	89840806
3	chr2	90379810	90379840
3	chr2	90382846	90386505
4	chr2	90379810	90379840
4	chr2	90395768	90398505
2	chr20	20356791	20356831
2	chr20	20357879	20357918
3	chr20	62229524	62229909
4	chr20	20356468	20357189
2	chr21	33935815	33936167
2	chr21	44750704	44750735
2	chr22	10724368	10724389
2	chr22	10730363	10730391
5	chr22	10723386	10723411
7	chr3	194324938	194325058
2	chr4	181901059	181901138
3	chr4	8842170	8842202
4	chr4	186433858	186434088
4	chr4	186434676	186435961
2	chr5	1044934	1045345
2	chr5	180658692	180658796
2	chr5	33626451	33626470
2	chr6	44044560	44044603
3	chr6	40655174	40655218
2	chr7	151855320	151855512
3	chr7	6585015	6585260
2	chr8	141873997	141874045
2	chr8	141874057	141874185
3	chr8	668597	674047
2	chr9	38415159	38415750
2	chr9	40910945	40913386
8	chr9	97139852	97139954
