## Supplementary material for "Functional and Clinical Implications of Extrachromosomal Circular DNA in the Human Germline": Table S2

### Sheet: Sheet1
Sample	Health Status	Age
M17	Diabetic	41
M37	Diabetic	37
M47	Diabetic	44
M15	Healthy	38
M16	Healthy	39
M19	Healthy	33
M20	Healthy	33
M38	Healthy	33
M3	Healthy	35
M41	Healthy	33
M42	Healthy	47
M45	Healthy	40
M6	Healthy	43
M11	Hypertensive	45
M12	Hypertensive	55
M13	Hypertensive	34
M14	Hypertensive	45
M35	Hypertensive	34
M36	Hypertensive	43
